# Time series metagenomic sampling of the Thermopyles, Greece, geothermal springs reveals stable microbial communities dominated by novel sulfur-oxidizing chemoautotrophs

**DOI:** 10.1101/2020.07.20.211532

**Authors:** A. Meziti, E. Nikouli, J.K. Hatt, K. Konstantinidis, K. Ar. Kormas

## Abstract

Geothermal springs are barely affected by environmental conditions aboveground as they are continuously supplied with subsurface water with little variability in chemistry. Therefore, changes in their microbial community composition and function, especially over a long period, are expected to be limited but this assumption has not yet been rigorously tested. Toward closing this knowledge gap, we applied whole metagenome sequencing to 17 water samples collected between 2010 and 2016 (two to four samples per year) from the Thermopyles sulfur geothermal springs in central Greece. As revealed by 16S rRNA gene fragments recovered in the metagenomes, *Epsilonproteobacteria*-related operational taxonomic units (OTUs) dominated most samples, while grouping of samples based on OTU abundances exhibited no apparent seasonal pattern. Similarities between samples regarding functional gene content were high, especially in comparison to other surface water systems in Greece, with all samples sharing >70% similarity in functional pathways. These community-wide patterns were further confirmed by analysis of metagenome-assembled genomes (MAGs), which showed - in addition- that novel species and genera of the chemoautotrophic *Campylobacterales* order dominated the springs. These MAGs carried different pathways for thiosulfate and/or sulfide oxidation coupled to carbon fixation pathways. Overall, our study showed that even in the long term, functions of microbial communities in a moderately hot terrestrial spring remain stable, driving presumably the corresponding stability in community structure.
