## Supplementary material for "Time series metagenomic sampling of the Thermopyles, Greece, geothermal springs reveals stable microbial communities dominated by novel sulfur-oxidizing chemoautotrophs": Supl.Tables

### Sheet: Table S1
	Table S1. Taxonomic diversity for Thermopylae samples. Diversity indexes were estimated using the 16S rRNA gene encoding metagenomic reads; OTUs were constructed as 97% sequence identity clusters (top table). Environmental parameters measurements and DAPI counts (medium table). Metagenomic dataset statistics(Bottom table).
		AP10	JN10	JN11	DE11	MY12	DE12	AU13	DE13	MY14	DE14	FE15	AP15	JN15	DE15	MY16	OC16	DE16
	Collection date	2010-04-01	2010-06-01	2011-06-01	2011-12-01	2012-05-01	2012-12-01	2013-08-01	2013-12-01	2014-05-01	2014-12-01	2015-02-01	2015-04-01	2015-06-01	2015-12-01	2016-05-01	2016-10-01	2016-12-01
Taxonomic diversity	Richness	2097	2466	1532	1256	1952	1876	1544	1944	1353	2030	665	1676	2226	1730	2331	1122	1120
	# sequences	60651	36866	83392	26033	38797	54751	46131	75208	40733	40667	31782	44652	43525	52937	94470	40238	76769
	Shannon	4.914	5.151	4.097	4.169	4.547	4.83	4.512	4.68	4.992	5.703	3.995	4.749	5.01	5.099	4.224	4.798	3.607
	Chao-1	2547	2872	2008	1773	2727	2116	2000	2547	1723	2504	1136	2053	2744	2101	2875	1473	1510
	coverage	99.0268	98.3401	99.4495	98.3008	98.1609	99.187	98.9113	99.2234	99.0631	98.6715	99.1733	98.9619	98.6454	99.1472	99.3202	99.2382	99.5336
	% shared OTUs	83.0291	55.1972	87.4113	64.8677	78.9236	82.2158	85.0513	84.0137	70.9891	18.1449	92.3667	79.2036	61.7668	73.3665	83.0846	68.3583	91.6412
	%novel_otus	23.2713	19.3025	25.9791	32.4841	21.6189	19.2964	18.2642	30.6584	17.5166	21.0345	19.5489	14.9761	19.5867	18.6705	26.7696	19.2513	32.7679
	# OTUs (Epsilonproteobacteria)	562	322	499	385	426	475	331	599	416	380	268	318	419	457	542	317	537
	% Epsilon OTUs (novel genus)	12.2776	9.93789	11.6232	14.8052	14.554	9.89474	8.45921	14.1903	7.45192	10	6.71642	7.54717	13.1265	10.5033	15.6827	7.57098	15.6425
	% Epsilon OTUs (novel family)	7.29537	5.59006	6.81363	8.83117	7.51174	6.31579	3.92749	8.1803	3.125	5.52632	2.98507	4.08805	6.20525	5.68928	8.30258	4.4164	8.19367
Environmental parameters	precipitation(mm/mn)	9.96	21.74	19.3	53.64	38.01	92.2	0	90.06	12.91	103.33	89.86	14.16	34.95	8.63	63.77	76.21	15.38
	pH	6.7	6.5	6.5	6.6	6.7	6.5	6	6	5	5.5	5.9	6.1	6	6.3	6.2	6.2	6.1
	Temp (oC)	39.1	39.4	39.4	39.9	40	38.8	38.8	39.3	39.1	39.2	39.4	39.5	41.5	39.8	39.9	40	39.8
	Conductivity (mS/cm)	14.81	15.01	14.89	15.55	14.67	14.35	13.98	15.33	15.22	15.11	14.98	14.18	15.21	15.01	14.91	14.97	14.88
	DAPI counts (cells/ml)	90142.5	93506.1	95187.8	87283.5	97206	94178.8	95075.7	95356	86010.2	94082.7	90591	85770	90142.5	85433.6	98887.7	92665.2	98439.2
Metagenomic dataset statistics	#paired Reads(trimmed)	27209936	25768288	26519080	16736180	17663332	25662120	22708294	28996696	21108620	25278288	12674068	26462702	24655232	25402640	32006934	20839276	26748778
	#reads with hits on genes (rhg)	20189904	16853838	16051539	9385354	11620276	20241823	18252333	19146091	17723827	20199515	11235740	18992668	18115670	19294759	21023646	15540683	16755708
	# of total reads Mapping on contigs (>500bp)	21323169	17904880	16983768	10185343	12354182	21304428	19207567	20167531	18591201	21545039	11854107	20291140	19291632	20527591	22293583	16489911	17745767
	% of total reads Mapping on contigs (>500bp)	78.3654	69.4842	64.0436	60.8582	69.9425	83.019	84.5839	69.5511	88.074	85.2314	93.5304	76.6783	78.2456	80.8089	69.6524	79.129	66.3423
	% of total reads Mapping on assembled genes (contigs >500bp)	74.2005	65.4053	60.5283	56.0782	65.7876	78.8782	80.3774	66.0285	83.9649	79.9086	88.6514	71.7715	73.476	75.9557	65.6847	74.574	62.641
	# of rhg classified in third level subsystems	9521972	7015022	5039255	1308616	5387921	10336156	9886314	8451197	7962716	6738611	6090876	9008614	6936193	9244259	6432010	5992101	5362538
	% of rhg classified in third level subsystems	47.162	41.6227	31.3942	13.9432	46.3665	51.0634	54.1647	44.1406	44.9266	33.3603	54.2098	47.4321	38.2884	47.9107	30.5942	38.5575	32.0042

### Sheet: Table S2
Table S2. Normalized, significantly different, in terms of number of different genes, subsystems (padj<0.05) between thermopyles, kalamas and yellowstone samples
	AP10	JN10	JN11	DE11	MY12	DE12	AU13	DE13	MY14	DE14	FE15	AP15	JN15	DE15	MY16	OC16	DE16	kalamas	yellowstone
SEED;Amino_Acids_and_Derivatives;Arginine;_urea_cycle,_polyamines;Urea_decomposition;	14.1455	34.6958	16.3778	13.4322	41.4437	35.2009	17.4942	20.1727	19.3839	19.6278	11.9764	7.15822	11.5942	20.8475	17.5662	35.4568	7.30915	5.46678	0
SEED;Amino_Acids_and_Derivatives;Aromatic_amino_acids_and_derivatives;Aromatic_amino_acid_degradation;	0	9.57125	0	0.959445	1.38146	2.27103	1.24959	0.672422	4.08081	8.50538	2.39527	4.29493	3.86474	4.90528	7.98462	0	0	19.1337	0
SEED;Amino_Acids_and_Derivatives;Aromatic_amino_acids_and_derivatives;Phenylalanine_and_Tyrosine_Branches_from_Chorismate;	7.54429	8.97305	5.03933	5.75667	4.14437	5.67757	7.49753	6.0518	5.10101	5.23408	9.58108	2.86329	5.79711	5.51844	6.92	7.46459	4.87277	0.30371	12.313
SEED;Amino_Acids_and_Derivatives;Branched-chain_amino_acids;Isoleucine_degradation;	5.65822	39.4814	11.3385	8.63501	8.28873	15.8972	17.4942	8.06907	45.9091	18.9735	14.3716	35.7911	35.4268	34.9501	17.0339	13.063	7.30915	33.7118	12.313
SEED;Carbohydrates;Aminosugars;Chitin_and_N-acetylglucosamine_utilization;	0.943037	3.58922	1.25983	8.63501	1.38146	5.67757	3.74877	4.03453	4.08081	19.6278	9.58108	2.86329	5.15299	3.0658	0.532308	7.46459	2.43638	20.3486	8.2087
SEED;Carbohydrates;Central_carbohydrate_metabolism;Pyruvate:ferredoxin_oxidoreductase;	14.1455	4.78562	18.8975	10.5539	11.0516	13.6262	7.49753	12.776	13.2626	9.15964	11.9764	12.8848	6.44124	5.51844	10.1139	14.9292	20.7093	0.60742	30.7826
SEED;Carbohydrates;CO2_fixation;CO2_uptake,_carboxysome;	34.8924	14.9551	30.236	28.7834	37.2993	24.9813	24.9918	36.9832	10.202	14.3937	33.5338	14.3164	17.3913	25.7527	23.9539	24.2599	28.0184	6.98533	0
SEED;Carbohydrates;Fermentation;Acetyl-CoA_fermentation_to_Butyrate;	2.82911	40.0796	12.5983	6.71612	6.90728	23.8458	17.4942	6.72422	48.9697	23.5533	7.18581	42.9493	33.4944	26.9791	11.7108	20.5276	2.43638	27.0302	24.6261
SEED;Carbohydrates;Fermentation;Butanol_Biosynthesis;	0	19.7407	2.51967	0	4.14437	6.81308	7.49753	0.672422	24.4849	4.57982	2.39527	12.8848	14.1707	15.9422	3.19385	7.46459	0	16.7041	16.4174
SEED;Carbohydrates;Monosaccharides;D-Galacturonate_and_D-Glucuronate_Utilization;	0	5.38383	1.25983	0	1.38146	1.13551	2.49918	0	4.08081	8.50538	0	2.86329	3.86474	1.83948	2.12923	1.86615	0	16.7041	16.4174
SEED;Carbohydrates;Monosaccharides;L-rhamnose_utilization;	0.943037	5.38383	1.25983	2.87834	1.38146	3.40654	2.49918	0	7.14142	10.4682	11.9764	8.58986	7.72948	6.1316	4.79077	5.59844	0	15.1855	6.15652
SEED;Cell_Wall_and_Capsule;Gram-Negative_cell_wall_components;KDO2-Lipid_A_biosynthesis;	46.2088	32.9012	51.6532	41.2561	42.8251	27.2523	39.9868	41.0178	29.5859	32.0587	43.1149	31.4962	31.5621	30.658	42.5846	41.0552	54.8187	30.6747	0
SEED;Cofactors,_Vitamins,_Prosthetic_Groups,_Pigments;Quinone_cofactors;Menaquinone_and_Phylloquinone_Biosynthesis;	2.82911	0.598203	3.7795	10.5539	4.14437	1.13551	0	4.03453	0	4.57982	0	0	0.644124	0.61316	0	0	0	11.8447	0
SEED;Cofactors,_Vitamins,_Prosthetic_Groups,_Pigments;Tetrapyrroles;Chlorophyll_Biosynthesis;	0	16.1515	0	27.8239	4.14437	12.4907	9.99671	20.8451	6.12122	13.7395	0	0	0.644124	0	5.32308	0	0	11.8447	0
SEED;Cofactors,_Vitamins,_Prosthetic_Groups,_Pigments;Tetrapyrroles;Cobalamin_synthesis;	11.3164	23.9281	12.5983	29.7428	22.1033	37.472	23.7422	23.5348	25.5051	20.9363	16.7669	4.29493	7.72948	11.65	19.6954	3.73229	7.30915	4.55565	55.4087
SEED;Cofactors,_Vitamins,_Prosthetic_Groups,_Pigments;Tetrapyrroles;Coenzyme_B12_biosynthesis;	17.9177	43.6688	16.3778	66.2017	31.7735	74.9439	39.9868	42.3626	42.8485	47.761	26.348	10.0215	16.1031	18.3948	35.6646	7.46459	12.1819	20.6523	80.0348
SEED;Cofactors,_Vitamins,_Prosthetic_Groups,_Pigments;Tetrapyrroles;Heme_biosynthesis_orphans;	18.8607	3.58922	8.81883	4.79723	6.90728	5.67757	4.99836	12.776	4.08081	5.23408	7.18581	5.72657	2.57649	2.45264	4.79077	9.33073	9.74554	0.30371	24.6261
SEED;DNA_Metabolism;CRISPs;CRISPRs;	36.7784	20.3389	26.4565	48.9317	19.3404	39.743	13.7455	31.6039	11.2222	16.3565	9.58108	10.0215	19.3237	11.0369	23.4216	18.6615	21.9275	0.30371	14.3652
SEED;DNA_Metabolism;DNA_repair;DNA_repair,_bacterial_RecFOR_pathway;	33.9493	29.9102	37.795	39.3373	24.8662	32.9299	17.4942	36.9832	39.7879	49.7237	21.5574	34.3594	41.868	32.4975	38.3262	44.7875	23.1457	43.7343	0
SEED;DNA_Metabolism;DNA_repair;DNA_repair,_bacterial;	66.0126	73.579	71.8105	83.4717	74.5986	82.8925	51.2331	85.3976	66.3132	100.756	55.0912	65.8556	80.5155	63.7687	79.8462	97.0396	56.0369	64.0828	12.313
SEED;DNA_Metabolism;DNA_repair;DNA_repair,_UvrABC_system;	24.5189	29.9102	31.4958	31.6617	31.7735	32.9299	31.2397	32.2763	32.6465	28.7874	19.1622	25.7696	25.7649	22.0738	30.3416	24.2599	29.2366	39.786	0
SEED;DNA_Metabolism;DNA_replication;DNA_replication,_archaeal;	3.77215	5.38383	7.559	3.83778	5.52582	4.54206	4.99836	4.70696	5.10101	3.92556	7.18581	5.72657	3.86474	4.90528	4.79077	7.46459	4.87277	12.4521	123.13
SEED;DNA_Metabolism;DNA_replication;DNA-replication;	118.823	107.677	112.125	134.322	114.661	135.126	106.215	119.691	118.344	138.703	98.2061	127.416	125.604	110.369	122.963	126.898	104.765	185.263	0
SEED;Fatty_Acids,_Lipids,_and_Isoprenoids;Fatty_acids;Fatty_Acid_Biosynthesis_FASII;	53.7531	65.8023	56.6925	56.6073	63.5469	53.3691	67.4778	53.1214	66.3132	56.9206	62.277	70.1505	71.4977	71.1266	60.1508	63.449	58.4732	51.9344	12.313
SEED;Fatty_Acids,_Lipids,_and_Isoprenoids;Isoprenoids;Archaeal_lipids;	13.2025	5.38383	8.81883	8.63501	13.8146	7.9486	8.74712	7.39665	9.18183	7.19686	28.7432	4.29493	6.44124	3.67896	7.45231	16.7953	14.6183	14.5781	71.8261
SEED;Fatty_Acids,_Lipids,_and_Isoprenoids;Isoprenoids;Carotenoids;	2.82911	10.1695	1.25983	19.1889	4.14437	6.81308	2.49918	9.41391	8.16162	9.15964	0	14.3164	10.9501	6.74477	3.19385	0	0	28.5488	14.3652
SEED;Iron_acquisition_and_metabolism;Iron_acquisition_in_Vibrio;TonB-dependent_receptor;	35.8354	84.3466	61.7318	31.6617	35.9178	51.0981	24.9918	24.2072	64.2728	66.7345	50.3007	100.215	98.5509	84.6161	48.9723	24.2599	15.8365	92.3279	0
SEED;Membrane_Transport;Protein_and_nucleoprotein_secretion_system,_Type_IV;Mannose-sensitive_hemagglutinin_type_4_pilus;	9.43037	1.79461	5.03933	1.91889	0	0	0	4.70696	0	0	0	1.43164	3.22062	9.19741	25.0185	0	1.21819	0.91113	0
SEED;Membrane_Transport;Transport_of_Zinc;Zinc_ABC_transporter,_ATP-binding_protein_ZnuC;	7.54429	2.99102	7.559	8.63501	8.28873	9.08411	11.2463	8.06907	6.12122	3.2713	9.58108	4.29493	3.22062	3.0658	3.72616	9.33073	8.52735	0	0
SEED;Membrane_Transport;Uni-_Sym-_and_Antiporters;Sodium_Hydrogen_Antiporter;	7.54429	10.1695	10.0787	6.71612	8.28873	7.9486	6.24795	4.03453	7.14142	7.19686	11.9764	11.4531	5.15299	3.67896	8.51693	9.33073	6.09096	0	0
SEED;Metabolism_of_Aromatic_Compounds;Metabolism_of_central_aromatic_intermediates;Salicylate_and_gentisate_catabolism;	0	9.57125	2.51967	1.91889	4.14437	5.67757	7.49753	2.68969	14.2828	7.19686	7.18581	2.86329	4.50887	7.35793	4.79077	9.33073	0	15.4892	8.2087
SEED;Metabolism_of_Aromatic_Compounds;Peripheral_pathways_for_catabolism_of_aromatic_compounds;n-Phenylalkanoic_acid_degradation;	3.77215	34.6958	3.7795	5.75667	5.52582	12.4907	9.99671	3.36211	34.6869	6.5426	2.39527	25.7696	30.9179	30.0449	8.51693	7.46459	1.21819	32.1933	14.3652
SEED;Motility_and_Chemotaxis;Bacterial_Chemotaxis;Chemotaxis_regulator_-_transmits_chemoreceptor_signals_to_flagelllar_motor_components_CheY;	8.48733	5.38383	7.559	6.71612	11.0516	5.67757	9.99671	9.41391	7.14142	9.15964	7.18581	5.72657	7.08536	6.1316	4.79077	7.46459	8.52735	0	0
SEED;Motility_and_Chemotaxis;Bacterial_Chemotaxis;Signal_transduction_histidine_kinase_CheA_(EC_2.7.3.-);	6.60126	5.98203	8.81883	4.79723	9.67019	5.67757	11.2463	11.4312	3.06061	5.88834	11.9764	7.15822	7.08536	3.67896	7.98462	3.73229	17.0547	0.91113	0
SEED;Motility_and_Chemotaxis;Flagellar_motility_in_Prokaryota;Flagellar_motility;	81.1011	92.1233	98.267	78.6745	111.898	62.4533	118.711	90.777	57.1314	88.9793	98.2061	81.6037	96.6185	75.4187	95.2831	78.3782	125.474	16.7041	0
SEED;Motility_and_Chemotaxis;Flagellar_motility_in_Prokaryota;Flagellum_in_Campylobacter;	21.6898	29.3119	26.4565	16.3106	29.0106	24.9813	28.7405	17.483	21.4243	23.5533	35.9291	24.3379	26.4091	26.3659	25.0185	39.1891	28.0184	15.1855	0
SEED;Motility_and_Chemotaxis;Flagellar_motility_in_Prokaryota;Flagellum;	128.253	191.425	162.518	118.012	187.878	121.5	174.942	139.864	111.202	168.145	177.25	134.574	177.778	144.093	181.517	173.552	175.42	51.9344	26.6783
SEED;Nucleosides_and_Nucleotides;Ribonucleotide_reduction;Ribonucleotide_reductase_of_class_II_(coenzyme_B12-dependent)_(EC_1.17.4.1);	0.943037	1.79461	3.7795	0.959445	1.38146	4.54206	2.49918	3.36211	4.08081	3.2713	0	1.43164	1.28825	2.45264	2.12923	5.59844	0	23.082	10.2609
SEED;Photosynthesis;Light-harvesting_complexes;Chlorosome;	0.943037	0	0	9.59445	0	6.81308	1.24959	18.8278	0	15.048	0	0	0	0	4.25846	0	0	0	0
SEED;Potassium_metabolism;Potassium_homeostasis;Potassium_channel_protein;	12.2595	6.58023	12.5983	11.5133	6.90728	13.6262	8.74712	8.06907	8.16162	10.4682	14.3716	11.4531	9.01773	6.74477	5.85539	11.1969	15.8365	0.91113	0
SEED;Potassium_metabolism;Potassium_homeostasis;Potassium_efflux_system_KefA_protein;	3.77215	2.39281	2.51967	1.91889	4.14437	6.81308	2.49918	1.34484	10.202	3.2713	4.79054	7.15822	4.50887	5.51844	2.66154	3.73229	2.43638	0	0
SEED;Protein_Metabolism;Protein_biosynthesis;Ribosome_LSU_bacterial;	128.253	155.533	154.959	130.485	161.63	132.855	156.199	151.967	132.626	152.442	172.459	168.934	163.607	130.603	120.302	154.89	155.929	103.565	0
SEED;Protein_Metabolism;Protein_biosynthesis;Ribosome_LSU_eukaryotic_and_archaeal;	7.54429	0	6.29917	0	1.38146	0	0	5.37938	0	0	0	0	0	0	1.59692	0	0	0	160.07
SEED;Protein_Metabolism;Protein_biosynthesis;Ribosome_SSU_bacterial;	104.677	99.3017	113.385	88.269	128.475	101.061	104.965	87.4149	101	91.5964	91.0203	125.985	114.01	102.398	86.7662	113.835	116.946	65.9051	0
SEED;Protein_Metabolism;Protein_biosynthesis;Ribosome_SSU_eukaryotic_and_archaeal;	6.60126	0.598203	5.03933	0	0	0	0	4.70696	0	0	0	0	0	0	0.532308	0	0	0	125.183
SEED;Protein_Metabolism;Protein_degradation;Proteasome_bacterial;	39.6075	29.9102	37.795	34.54	35.9178	36.3364	39.9868	36.3108	30.6061	37.9471	43.1149	31.4962	33.4944	31.8843	37.2616	44.7875	43.8549	26.4228	0
SEED;Protein_Metabolism;Protein_degradation;Proteolysis_in_bacteria,_ATP-dependent;	60.3543	55.6329	65.5113	58.5262	63.5469	59.0467	59.9803	61.1904	55.091	64.7717	59.8818	52.9708	59.9035	50.8923	61.7477	63.449	68.2188	57.0975	0
SEED;Protein_Metabolism;Protein_folding;Protein_chaperones;	42.4366	40.6778	44.0942	48.9317	44.2066	39.743	52.4827	48.4144	36.7273	47.761	47.9054	37.2227	35.4268	36.1765	44.7139	50.386	51.1641	44.038	0
SEED;Respiration;ATP_synthases;F0F1-type_ATP_synthase;	51.867	44.8652	45.354	33.5806	48.3509	45.4206	39.9868	38.3281	37.7475	32.0587	40.7196	35.7911	43.1563	42.3081	38.3262	31.7245	51.1641	41.6083	2.05217
SEED;Respiration;Electron_accepting_reactions;Terminal_cytochrome_d_ubiquinol_oxidases;	0	13.7587	6.29917	8.63501	0	9.08411	6.24795	6.0518	10.202	10.4682	7.18581	8.58986	6.44124	6.74477	9.04924	3.73229	2.43638	1.21484	4.10435
SEED;Respiration;Electron_accepting_reactions;Terminal_cytochrome_oxidases;	0	17.3479	7.559	8.63501	0	9.08411	6.24795	6.0518	10.202	10.4682	9.58108	14.3164	10.9501	7.35793	10.6462	3.73229	2.43638	1.21484	4.10435
SEED;Respiration;Electron_donating_reactions;Na(+)-translocating_NADH-quinone_oxidoreductase_and_rnf-like_group_of_electron_transport_complexes;	20.7468	6.58023	16.3778	12.4728	15.196	7.9486	11.2463	14.7933	7.14142	8.50538	19.1622	10.0215	11.5942	11.0369	30.8739	11.1969	13.4001	3.64452	0
SEED;RNA_Metabolism;Transcription;RNA_polymerase_archaeal;	2.82911	0	1.25983	0	0	0	0	2.01727	0	0.65426	0	0	0	0	1.06462	0	0	0.91113	59.5131
SEED;RNA_Metabolism;Transcription;RNA_polymerase_bacterial;	19.8038	32.9012	34.0155	25.905	38.6807	21.5748	24.9918	27.5693	22.4445	17.665	26.348	37.2227	27.0532	25.1396	26.6154	27.9922	29.2366	36.1415	0
SEED;RNA_Metabolism;Transcription;Transcription_factors_bacterial;	64.1265	61.6149	69.2908	61.4045	64.9284	70.4019	44.9852	57.1559	45.9091	61.5004	45.5101	58.6974	60.5476	45.3739	58.5539	78.3782	57.255	50.4159	4.10435
SEED;RNA_Metabolism;Transcription;Transcription_initiation,_bacterial_sigma_factors;	34.8924	34.0976	39.0548	29.7428	41.4437	31.7944	33.7389	30.9314	25.5051	32.0587	31.1385	38.6544	36.715	31.8843	33.0031	33.5906	29.2366	21.8671	0
SEED;Stress_Response;Bacterial_hemoglobins;diguanylate_cyclase/phosphodiesterase_(GGDEF_&_EAL_domains)_with_PAS/PAC_sensor(s);	15.0886	5.38383	12.5983	13.4322	22.1033	11.3551	18.7438	14.7933	12.2424	11.1224	23.9527	11.4531	12.2383	8.58425	11.1785	16.7953	14.6183	0	0
SEED;Stress_Response;Heat_shock;Heat_shock_dnaK_gene_cluster_extended;	74.4999	67.5969	73.0703	74.8367	77.3615	70.4019	74.9753	75.3113	65.293	87.0165	74.2534	70.1505	66.3447	66.2213	70.797	72.7797	67.0006	57.7049	14.3652
SEED;Virulence,_Disease_and_Defense;Resistance_to_antibiotics_and_toxic_compounds;Beta-lactamase;	0.943037	22.7317	10.0787	5.75667	5.52582	5.67757	6.24795	2.01727	16.3232	25.5161	11.9764	21.4747	24.4767	19.6211	9.58154	18.6615	0	22.4746	14.3652
SEED;Virulence,_Disease_and_Defense;Resistance_to_antibiotics_and_toxic_compounds;Multidrug_Resistance_Efflux_Pumps;	55.6392	58.6239	68.031	60.4451	60.784	72.6729	54.9819	58.5008	43.8687	56.9206	62.277	41.5177	48.3093	36.7896	50.037	55.9844	46.2913	37.0526	0
SEED;Virulence,_Disease_and_Defense;Resistance_to_antibiotics_and_toxic_compounds;Resistance_to_fluoroquinolones;	19.8038	17.3479	16.3778	17.27	30.392	15.8972	19.9934	20.1727	17.3435	19.6278	38.3243	22.9063	19.3237	23.9133	20.2277	24.2599	29.2366	30.371	0
SEED;Virulence;Type_III,_Type_IV,_Type_VI,_ESAT_secretion_systems;Type_4_secretion_and_conjugative_transfer;	0.943037	42.4724	18.8975	1.91889	23.4847	13.6262	11.2463	1.34484	20.4041	15.7022	14.3716	27.2012	21.9002	19.6211	13.3077	20.5276	2.43638	2.12597	0

### Sheet: Table S3
Table S3. Relative abundance of MAGs at different time points.
	Sulfurovum_Oa	Sulfurovum_Ob	Sulfurovum_Ca	Sulfurovum_Oc	Sulfurovum_Cb	Sulfuricurvum_C	Sulfuricurvum_Ga	Sulfuricurvum_Gb	Sulfuricurvum_O	Sulfurimonas_O	Sulfurimonas_C	Arcobacter_O	Arcobacter_S	Arcobacter_C	Sulfuriferula_C	Thioclava_G	Halothibacillus_G	Hydrogenovibrio_O	Thiomicrospira_O	Brevundimonas_Ga	Brevundimonas_S	Brevundimonas_Gb	Stenotrophomonas_G	total
AP10	33.8418	0.954713	1.85125	0.02742	0.250981	2.41116	0.502648	0.0179996	0.751975	1.69131	0.23505	0.043843	0.0690887	0.224394	0.304769	0.0609251	0.412069	4.6441	0.623753	0.0245593	0.0230074	0.0434882	0.0113743	49.0217
JN10	4.53851	0.102725	0.537652	0.0282869	0.0300709	0.722684	0.520853	0.0113223	0.0218179	0.962638	0.0132262	0.0623155	0.147535	0.0140546	0.0528006	1.57011	0.436676	18.6788	0.443194	0.0981756	0.0598529	0.118567	0.0158897	29.1878
JN11	1.28969	0.812501	8.33272	0.17175	0.135862	4.82276	0.476339	0.194856	0.0589527	0.619008	5.36065	0.11281	0.0666628	0.127589	0.011224	1.07774	0.266341	4.04974	0.190949	0.0177727	0.053086	0.146864	0.285806	28.6817
DE11	0.788998	0.775921	1.52981	0.0482858	0.0564722	0.442572	0.683978	0.035461	0.0408276	0.311093	0.364738	0.10097	0.0937115	0.0592367	0.496391	0.491773	24.8778	0.802912	0.619433	0.0233933	0.0304906	0.0189365	0.0148069	32.708
MY12	22.7643	0.084363	0.174638	0.0314465	0.065297	1.6261	1.18436	0.0126136	0.0108027	0.24297	0.0190321	0.867775	1.68727	0.0805896	0.0534746	0.134527	1.00179	26.0442	0.59378	0.0396913	0.0416741	0.0743738	0.0357439	56.8708
DE12	38.8083	1.14694	0.756363	0.677304	0.038301	2.43383	0.362416	0.137081	0.012651	0.621672	0.28069	0.0671379	0.0669498	0.0163948	0.0313119	1.28404	0.646322	3.70306	0.184758	0.0275451	0.0269265	0.156081	0.00778188	51.4938
AU13	51.3573	0.0236614	0.355111	0.497375	0.0262425	0.541458	0.0892665	0.0843448	0.0249638	0.349327	0.164212	0.044043	0.817491	0.0117741	0.0078877	0.416946	0.105975	3.10956	0.399174	0.0231294	0.029393	0.120528	0.0119172	58.6111
DE13	26.7426	1.11696	3.80997	0.0289667	0.305937	1.26143	0.219296	0.0507042	0.062632	1.24354	1.93637	0.0432792	0.0982082	0.315768	0.0578734	0.0671581	1.72075	1.13171	1.98295	0.0209099	0.018663	0.0450754	0.0105263	42.2913
MY14	38.2837	0.0222617	0.443263	2.43802	0.0795716	0.278534	0.19891	0.0584792	0.0210578	2.04811	0.0879782	0.436534	0.351386	0.0160128	0.0211295	8.57461	0.134345	1.23566	0.118306	0.0359361	0.0254383	1.30151	0.012913	56.2237
DE14	2.45487	0.321562	0.588055	0.0839358	0.365481	0.210175	0.0777402	0.014762	0.0363955	0.344671	0.187248	0.277969	0.0464623	0.449124	0.0165939	0.469044	0.45621	0.850518	0.351605	7.16639	5.28493	0.63092	6.15709	26.8418
FE15	58.5839	0.0245356	0.067959	0.215656	0.0553893	0.170992	0.0134771	0.0131835	0.0112908	0.432004	0.0410675	0.0409606	0.0318123	0.0184506	0.00232878	0.505953	0.120306	1.89871	0.353559	0.422018	0.104137	0.0642605	0.45068	63.6426
AP15	30.7267	0.0201192	1.6302	0.0180789	0.0722249	0.146932	0.0252338	0.00942479	0.0283471	2.38484	0.0436888	0.0488041	0.0515588	0.0176143	0.300859	0.325256	0.152569	8.26039	0.270171	0.141225	0.0582892	0.0402234	3.02808	47.8009
JN15	2.26698	0.146219	0.606655	0.0897491	0.0400475	2.01827	1.46459	0.0129403	0.0390857	4.66603	0.0220445	1.02564	0.0247282	0.0168729	0.307362	0.638987	1.04137	20.9028	1.38776	0.0441667	0.0410688	0.0545004	1.74618	38.6041
DE15	24.6048	0.0674198	0.195032	0.076054	0.0318439	3.78753	0.0839801	0.0410752	0.0117261	3.27399	0.0621989	0.800151	0.0502762	0.016246	1.13551	1.90361	1.28445	9.56276	5.62112	0.0297865	0.0270378	0.217436	0.0406468	52.9247
MY16	1.50217	0.506074	6.10646	0.0162836	0.173341	0.466409	0.152983	0.0802997	0.280947	1.2607	0.959341	0.0745225	0.18381	0.146584	0.039652	1.69689	0.555619	2.93482	0.679999	0.0204186	0.0207918	0.043904	0.0394027	17.9414
OC16	16.7392	0.0218442	5.67598	0.0304397	0.191451	0.165851	0.0666283	0.0121516	0.0360698	1.90779	0.0752759	0.208385	0.139078	0.0267196	0.406859	10.1792	0.820866	1.84999	0.204072	0.0772477	0.0704788	2.25241	0.0146087	41.1726
DE16	0.753867	0.739185	8.30517	0.0846834	0.568934	0.225782	0.0431041	0.116169	0.0985697	2.00051	1.00521	0.171872	0.0663558	0.548613	0.0991825	0.0707667	0.122966	0.741579	0.182287	0.0120346	0.0166662	0.0294284	0.0139342	16.0169

### Sheet: Table S4
Table S5. Average Nucleotide Identity (ANI) values between MAGs with the same closest relative after MIGA analysis.
	ANI	Sulfurovum_Oa	Sulfurovum_Ob	Sulfurovum_Ca	Sulfurovum_Oc	Sulfurovum_Cb	Sulfuricurvum_C	Sulfuricurvum_Ga	Sulfuricurvum_Gb	Sulfuricurvum_O	Sulfurimonas_O	Sulfurimonas_C	Arcobacter_O	Arcobacter_S	Arcobacter_C
	Sulfurovum_Oa	x	74.93	0.7542	77.02	0.869
	Sulfurovum_Ob		x	0.9052	0.7516	0.7547
	Sulfurovum_Ca			x	0.7823	0.923
	Sulfurovum_Oc				x	0.7236
	Sulfurovum_Cb					x
	Sulfuricurvum_C						x	73.35	0.7403	71.15
	Sulfuricurvum_Ga							x	0.8868	71.75
	Sulfuricurvum_Gb								x	0.7421
	Sulfuricurvum_O									x
	Sulfurimonas_O										x	74.12
	Sulfurimonas_C											x
	Arcobacter_O												x	0.8372	0.9034
	Arcobacter_S													x	0.7432
	Arcobacter_C														x

### Sheet: Table_S5
Table S5. R values for significant Spearmann correlations (p<0.05) between environmental parameters and MAGs
spearman	prec	pH	temp	Brix	cond	Sulfurovum_Oa	Sulfurovum_Ob	Sulfurovum_Ca	Sulfurovum_Oc	Sulfurovum_Cb	Sulfuricurvum_C	Sulfuricurvum_Ga	Sulfuricurvum_Gb	Sulfuricurvum_O	Sulfurimonas_O	Sulfurimonas_C	Arcobacter_O	Arcobacter_S	Arcobacter_C	Sulfuriferula_C	Thioclava_G	Halothibacillus_G	Hydrogenovibrio_O	Thiomicrospira_O	Brevundimonas_Ga	Brevundimonas_S	Brevundimonas_Gb	Stenotrophomonas_G
prec	0	-	-	-	-	-	-	-	-	-	-	-	-	-	-	-	-	-	-	-	-	-	-	-	-	-	-	-	prec
pH		0	-	-0.52605	-	-	-	-	-	-	-	0.5449	-	-	-	-	-	-	-0.67142	-	-	-	-	-	-	-	-	-	pH
temp			0	-	-	-0.51344	-	-	-	-	-	-	-	-	0.58345	-	-	-	-	-	-	-	-	-	-	-	-	-	temp
Brix				0	-	-	-	-	-	-	-	-	-	-	0.58857	-	-	-	0.65133	-	-	-	-	-	-	-	-	-	Brix
cond					0	-	-	-	-	-	-	-	-	-	-	-	-	-	-	-	-	0.49623	-	-	-	-	-	-	cond
Sulfurovum_Oa						0	-	-0.56127	-	-	-	-	-	-	-0.55392	-0.64216	-	-	-	-	-	-	-	-	-	-	-	-	Sulfurovum_Oa
Sulfurovum_Ob							0	-	-	-	-	0.56373	0.79167	0.62255	-	0.79167	-	-	-	-	-	-	-	-	-0.56127	-	-	-	Sulfurovum_Ob
Sulfurovum_Ca								0	-	0.63971	-	-	-	-	0.70343	0.58088	0.68137	0.64951	-	-	-	-	-	-	-0.57108	-	-	-	Sulfurovum_Ca
Sulfurovum_Oc									0	-	-	-	-	-	-	-	-	-	-	-0.48529	-	-	-	-0.4902	-	-	-	-	Sulfurovum_Oc
Sulfurovum_Cb										0	-	-	-	-	-	-	0.56373	0.56127	0.61029	-	-	-	-0.56127	-	-	-	-	-	Sulfurovum_Cb
Sulfuricurvum_C											0	-	-	-	-	-	-	-	-	-	-	-	0.53186	-	-	-	-	-	Sulfuricurvum_C
Sulfuricurvum_Ga												0	-	-	-	0.65441	-	-	-0.55392	-	-	0.48529	-	-	-	-	-	-	Sulfuricurvum_Ga
Sulfuricurvum_Gb													0	-	-	0.79167	0.50735	-	-	-	-	-	-	-	-0.625	-	-0.52696	-	Sulfuricurvum_Gb
Sulfuricurvum_O														0	-	0.54412	-	-	-	-	-	-	-	-	-0.56127	-0.71078	-	-	Sulfuricurvum_O
Sulfurimonas_O															0	-	0.77941	0.64706	-	-	-	-	-	-	-	-	-	-	Sulfurimonas_O
Sulfurimonas_C																0	-	-	-	-	-	-	-	-	-0.74755	-0.51225	-	-	Sulfurimonas_C
Arcobacter_O																	0	0.64461	-	-	-	-	-	-	-0.52696	-	-	-	Arcobacter_O
Arcobacter_S																		0	-	-	-	-	-	-	-0.61029	-	-	-	Arcobacter_S
Arcobacter_C																			0	-	-	-	-	-	-	-	-	-	Arcobacter_C
Sulfuriferula_C																				0	-	0.64951	-	-	-	-	-	-	Sulfuriferula_C
Thioclava_G																					0	-	-	-	-	-	0.63725	-	Thioclava_G
Halothibacillus_G																						0	-	0.60539	-	-	-	-	Halothibacillus_G
Hydrogenovibrio_O																							0	-	-	-	-	-	Hydrogenovibrio_O
Thiomicrospira_O																								0	-	-	-	-	Thiomicrospira_O
Brevundimonas_Ga																									0	0.78431	-	0.51716	Brevundimonas_Ga
Brevundimonas_S																										0	-	0.64951	Brevundimonas_S
Brevundimonas_Gb																											0	-	Brevundimonas_Gb
Stenotrophomonas_G																												0	Stenotrophomonas_G

### Sheet: Table S6
Table S6. Genome equivalents for sox(ABCDYXZ) genes in samples with incomplete pathway
	soxA	soxB	soxC	soxD	soxX	soxY	soxZ
JN10	0.329611	0.387561	5.64896	4.25458	0.292559	6.67068	0.335268
FE15	x	0.302932	23.634	24.6347	x	21.5513	x
OC16	x	5.55044	13.0015	10.2373	0.145833	11.6987	x
